# Mitochondrial complex I deficiency occurs in skeletal muscle of a subgroup of individuals with Parkinson’s disease

**DOI:** 10.1101/2024.09.09.611610

**Authors:** Simon Ulvenes Kverneng, Kjersti Eline Stige, Haakon Berven, Sepideh Mostafavi, Katarina Lundervold, Michele Brischigliaro, Brage Brakedal, Geir Olve Skeie, Irene Hana Flønes, Lilah Toker, Erika Fernandez-Vizarra, Ragnhild Eide Skogseth, Kristoffer Haugarvoll, Yamila N Torres Cleuren, Christian Dölle, Gonzalo S Nido, Charalampos Tzoulis

## Abstract

Widespread neuronal complex I (CI) deficiency was recently reported to be a characteristic in a subgroup of individuals with idiopathic Parkinson’s disease (PD). Here, we sought to determine whether a CI deficient subgroup could be discerned using clinically accessible muscle biopsy. Vastus lateralis needle biopsies were collected from 83 individuals with PD and 29 neurologically healthy controls and analyzed by immunohistochemistry for complexes I and IV, cytochrome c oxidase/succinate dehydrogenase (COX/SDH) histochemistry, and spectrophotometric activity assays of complexes I-IV. Mitochondrial DNA (mtDNA) copy number, deletions, and point variation were analyzed in single muscle fibers and bulk biopsy samples. PD muscle exhibited reduced CI activity at the group level, with 9% of cases falling below two standard deviations of the control group. This deficiency was not associated with mtDNA abnormalities. Our findings support the existence of a PD subpopulation characterized by CI pathology and suggest that stratification by extra-neural mitochondrial dysfunction may be informative for selecting individuals for clinical trials.
