## Supplementary data 1 for "Mitochondrial complex I deficiency occurs in skeletal muscle of a subgroup of individuals with Parkinson’s disease"

### Sheet: Experimental allocation
Subject	Quadruple immunohistochemistry	COX/SDH histochemistry	MRC enzymatic activitya	mtDNA assessment (single fiber)	mtDNA assessment (bulk tissue)
PD-1	x	x
PD-2	x	x	x	x	x
PD-3	x	x	x
PD-4	x	x	xc
PD-5	x	x	xa,b
PD-6	x	x	x		x
PD-7	x	x	x		x
PD-8	x	x	x	x
PD-9	x	x	x
PD-10	x	x	x	x
PD-11	x	x	xc
PD-12	x	x	x
PD-13	x	x	x		x
PD-14	x	x	x		x
PD-15	x	x	x
PD-16	x	x	x
PD-17	x		x
PD-18	x	x	x
PD-19	x	x	xc
PD-20	x	x	x		x
PD-21	x	x	x		x
PD-22	x	x	xa		x
PD-23	x	x	x
PD-24	x	x	x
PD-25	x	x	x		x
PD-26	x	x	xa		x
PD-27	x	x	xa
PD-28	x	x	x		x
PD-29	x	x	x
PD-30	x	x	x
PD-31	x	x	x
PD-32	x	x	xa
PD-33	x		xa
PD-34	x	x	x
PD-35	x	x	x
PD-36	x	x	xc
PD-37	x	x	x		x
PD-38	x	x	x
PD-39	x	x	xa
PD-40	x	x	x
PD-41	x	x	x
PD-42	x		x
PD-43	x	x	xa
PD-44	x		xa
PD-45	x	x	x
PD-46	x	x	xa
PD-47	x	x	x
PD-48	x	x
PD-49	x	x
PD-50	x	x
PD-51	x	x	x
PD-52	x	x
PD-53	x	x
PD-54	x	x
PD-55	x	x
PD-56	x	x
PD-57	x	x
PD-58	x	x	x
PD-59	x	x
PD-60	x	x
PD-61	x	x		x
PD-62	x	x
PD-63	x	x
PD-64	x	x		x
PD-65	x	x
PD-66	x	x
PD-67	x	x
PD-68	x	x	x
PD-69	x	x
PD-70	x	x	x	x
PD-71	x	x
PD-72			x		x
PD-73			x		x
PD-74			x
PD-75			x
PD-76			x		x
PD-77			x		x
PD-78			xa
PD-79			x
PD-80			x
PD-81			x
PD-82			x
PD-83		x	x		x
Control-1	x	x	x	x	x
Control-2	x	x	x	x	x
Control-3	x	x	x	x	x
Control-4	x	x	x	x
Control-5	x	x	x
Control-6	x	x	x	x
Control-7	x	x	x
Control-8	x	x	x
Control-9	x	x	xc
Control-10	x	x	x		x
Control-11	x	x	x
Control-12	x	x	x		x
Control-13			x		x
Control-14	x	x	xa		x
Control-15	x	x	xa		x
Control-16	x	x	x		x
Control-17	x	x	x		x
Control-18	x	x	x
Control-19	x	x
Control-20	x	x	xb
Control-21	x	x	x
Control-22	x	x		x
Control-23			x
Control-24			xa
Control-25			x
Control-26			x
Control-27			xa
Control-28			xa
Control-29			x
aComplex III activity measurements from 16 individuals were excluded from the analyses due to technical issues with the reduction of decylubiquinone.
bRemoved from the enzymatic activity dataset as outliers, due to unusually high values of citrate synthase activity combined with very low protein concentration measurements.
cActive smokers that were omitted from the analysis of enzymatic activity data.

### Sheet: Key
COX/SDH	Cytochrome c oxidase/succinate dehydrogenase
MRC	Mitochondrial respiratory chain
mtDNA	Mitochondrial DNA
Single fiber	Single muscle fiber
Bulk tissue	Bulk muscle tissue
