## Supplementary data 2 for "Mitochondrial complex I deficiency occurs in skeletal muscle of a subgroup of individuals with Parkinson’s disease"

### Sheet: COX SDH
Subject	Disease_state	Disease_duration_months	TD_PIGD_phenotype	UPDRSIII_score	MoCA_score	Current_smoking	Any_COX_negative_intermediate	COX_negative_intermediate_fiber_count	Total_fiber_count	Proportion_COX_negative_intermediate
PD-1	PD	24	pigd	44		no	yes	6	966	0.00621118
PD-2	PD	58	indeterminate	24	24	no	no	0		0
PD-3	PD	50	td	16	25	no	no	0		0
PD-4	PD	36	td	31	27	yes	no	0		0
PD-5	PD	228	pigd	61	19	no	no	0		0
PD-6	PD	42	td	37	20	no	yes	6	302	0.0198675
PD-7	PD	84	pigd	53	23	no	yes	3	401	0.0074813
PD-8	PD	84	indeterminate	13	22	no	yes	4	286	0.013986
PD-9	PD	60	pigd	25	23	no	yes	2	717	0.0027894
PD-10	PD	150	pigd	26	28	no	no	0		0
PD-11	PD	84	pigd	28	23	yes	no	0		0
PD-12	PD	120	td	32	31	no	no	0		0
PD-13	PD	18	td	27	24	no	no	0		0
PD-14	PD	60	pigd	50	27	no	yes	1	375	0.00266667
PD-15	PD	96	pigd	25	20	no	yes	3	714	0.00420168
PD-16	PD	120	td	23	26	no	no	0	0	0
PD-18	PD	72	td	24	20	no	yes	3	697	0.00430416
PD-19	PD	40	td	11	26	yes	no	0		0
PD-20	PD	72	pigd	18	21	no	yes	5	1379	0.00362582
PD-21	PD	68	pigd	28	27	no	no	0		0
PD-22	PD	35	td	19	30	no	no	0		0
PD-23	PD	47	td	41	26	no	no	0		0
PD-24	PD	84	td	32	26	no	no	0		0
PD-83	PD	62	indeterminate	31	23	no	no	0		0
PD-25	PD	40	pigd	31	23	no	yes	3	301	0.00996678
PD-26	PD	132	pigd	21	26	no	no	0		0
PD-27	PD	46	pigd	18	18	no	no	0		0
PD-28	PD	60	td	20	27	no	no	0		0
PD-29	PD	138	pigd	36	26	no	no	0		0
PD-30	PD	204	pigd	41	23	no	yes	7	628	0.0111465
PD-31	PD	120	td	25	28	no	yes	4	857	0.00466744
PD-32	PD	41	indeterminate	36	22	no	yes	2	374	0.00534759
PD-34	PD	72	td	40	25	no	yes	1	126	0.00793651
PD-35	PD	252	pigd	59	25	no	no	0		0
PD-36	PD	144	pigd	36	27	yes	yes	2	269	0.00743494
PD-37	PD	32	td	19	27	no	yes	1	320	0.003125
PD-38	PD	76	indeterminate	35	20	no	yes	1	672	0.0014881
PD-39	PD	72	td	37	29	no	yes	1	174	0.00574713
PD-40	PD	73	pigd	27	27	no	no	0		0
PD-41	PD	16	td	19	25	no	no	0		0
PD-43	PD	114	td	13	21	no	yes	1	357	0.00280112
PD-45	PD	19	pigd	22	23	no	no	0		0
PD-46	PD	156	indeterminate	24	30	no	no	0		0
PD-47	PD	39	td	14	22	no	no	0		0
PD-48	PD	48	td	35		no	no	0		0
PD-49	PD	44	td	29		no	no	0		0
PD-50	PD	30	td	35		no	no	0		0
PD-51	PD	36	indeterminate	15		no	no	0		0
PD-52	PD	36	td	36		no	no	0		0
PD-53	PD	18	indeterminate	18		no	yes	1	1225	0.000816327
PD-54	PD	24	td	50		no	no	0		0
PD-55	PD	42	pigd	27		no	no	0		0
PD-56	PD	11	td	27		no	no	0		0
PD-57	PD	12	td	27		no	no	0		0
PD-58	PD	24	pigd	22		no	yes	1	562	0.00177936
PD-59	PD	12	td	19		no	no	0		0
PD-60	PD	4	td	27		no	no	0		0
PD-61	PD	36	td	18		no	yes	3	333	0.00900901
PD-62	PD	30	td	16		no	yes	1	935	0.00106952
PD-63	PD	3	pigd	27		no	no	0		0
PD-64	PD	18	indeterminate	47		no	yes	1	201	0.00497512
PD-65	PD	18	td	24		no	yes	1	389	0.00257069
PD-66	PD	30	td	37		no	yes	3	399	0.0075188
PD-67	PD	10	td	41		no	yes	5	608	0.00822368
PD-68	PD	12	td	17		no	no	0		0
PD-69	PD	42	td	40		no	no	0		0
PD-70	PD	24	pigd	33		no	no	0		0
PD-71	PD	28	pigd	28		no	no	0		0
Control-1	control	-	-	-	28	no	no	0		0
Control-2	control	-	-	-	29	no	no	0		0
Control-3	control	-	-	-	27	no	yes	1	468	0.00213675
Control-4	control	-	-	-	28	no	no	0		0
Control-5	control	-	-	-	26	no	no	0		0
Control-6	control	-	-	-	26	no	no	0		0
Control-7	control	-	-	-	25	no	no	0		0
Control-8	control	-	-	-	27	no	yes	5	830	0.0060241
Control-9	control	-	-	-	25	yes	no	0		0
Control-10	control	-	-	-	27	no	yes	1	284	0.00352113
Control-11	control	-	-	-	28	no	no	0		0
Control-12	control	-	-	-	22	no	yes	2	312	0.00641026
Control-14	control	-	-	-	27	no	yes	1	417	0.00239808
Control-15	control	-	-	-	26	no	no	0		0
Control-16	control	-	-	-	30	no	no	0		0
Control-17	control	-	-	-	24	no	no	0		0
Control-18	control	-	-	-	29	no	no	0		0
Control-19	control	-	-	-	28	no	yes	1	100	0.01
Control-20	control	-	-	-	27	no	no	0		0
Control-21	control	-	-	-	29	no	no	0		0
Control-22	control	-	-	-	21	no	yes	2	338	0.00591716

### Sheet: Key
PD	Parkinson's disease
TD	Tremor dominant
PIGD	Postural instability/gait difficulty
MoCA	Montreal Cognitive Assessment
COX	Cytochrome C oxidase
SDH	Succinate dehydrogenase
Fiber	Muscle fiber
