## Supplementary data 4 for "Mitochondrial complex I deficiency occurs in skeletal muscle of a subgroup of individuals with Parkinson’s disease"

### Sheet: Ark1
Subject	Disease_state	Disease_duration_months	TD_PIGD_phenotype	UPDRSIII_score	Current_smoking	Number_of_scans_olympus_vs120	IHC_staining_batch	IHC_staining_technician	Section_area	VDAC1_Mean	VDAC1_Mean_minus_background	VDAC1_Mean_minus_background_log	VDAC1_Min	VDAC1_Max	VDAC1_IntDen	VDAC1_RawIntDen	NDUFB10Mean	NDUFB10_Mean_minus_background	NDUFB10_Mean_minus_background_log	NDUFB10_Min	NDUFB10_Max	NDUFB_10_IntDen	NDUFB10_RawIntDen	MTCO1_Mean	MTCO1_Mean_minus_background	MTCO1_Mean_minus_background_log	MTCO1_Min	MTCO1_Max	MTCO1_IntDen	MTCO1_RawIntDen	NDUFB10_VDAC1_ratio_log	MTCO1_VDAC1_ratio_log	Single_fiber_mean_NDUFB10_VDAC1_ratio_log	Single_fiber_mean_MTCO1_VDAC1_ratio_log
PD-1	PD	24	pigd	44	no	0	batch1	2	1.22712e+06	3268.84	2460.07	3.39095	998	34815	4.01127e+09	37976528575	2704.85	2414.45	3.38282	248	37162	3.31919e+09	31424264587	2924.74	2570.8	3.41007	306	37912	3.58902e+09	33978849569	-0.00812987	0.0191208	-0.0230291	0.0185053
PD-2	PD	58	indeterminate	24	no	1	batch1	1	1.97438e+06	3586.86	2735.86	3.43709	1202	65535	7.08181e+09	67049766382	2734.87	2434.56	3.38642	405	47085	5.39966e+09	51123418700	3052.09	2714.9	3.43375	246	65535	6.02598e+09	57053328004	-0.050673	-0.00333987	-0.0642885	-0.0163984
PD-3	PD	50	td	16	no	1	batch1	2	1.40671e+06	4070.46	3261.69	3.51344	1031	61895	5.72596e+09	54208212472	3351.65	3061.24	3.4859	382	65482	4.71479e+09	44635428796	4952.78	4598.85	3.66265	316	65535	6.96713e+09	65958478509	-0.0275452	0.149206	-0.0371432	0.139451
PD-4	PD	36	td	31	yes	1	batch1	1	461240	2944.66	2093.66	3.32091	756	21775	1.35819e+09	12860892704	2889.86	2589.55	3.41322	306	30616	1.33292e+09	12621562961	2939.97	2602.78	3.41544	240	32558	1.35603e+09	12840424857	0.0923182	0.0945309	0.0177019	-0.0101002
PD-5	PD	228	pigd	61	no	1	batch1	1	1.04707e+06	2928.28	2077.28	3.3175	946	33081	3.06612e+09	29031263878	2349.26	2048.95	3.31153	346	42887	2.45985e+09	23290800833	2713.56	2376.37	3.37591	219	49228	2.8413e+09	26902574738	-0.00596389	0.0584192	-0.00981681	0.057587
PD-6	PD	42	td	37	no	0	batch1	3	1.01102e+06	5565.96	4799.42	3.68119	1894	48388	5.62727e+09	53274149186	5041.43	4760.93	3.67769	625	56056	5.09697e+09	48253678609	6585.12	6214.44	3.7934	408	65535	6.65766e+09	63029004051	-0.0034966	0.112214	-0.0415969	0.0382753
PD-7	PD	84	pigd	53	no	0	batch1	3	1.14225e+06	5831.77	5065.23	3.7046	1649	54552	6.66136e+09	63062120226	5142.68	4862.18	3.68683	611	65528	5.87423e+09	55610541564	6076.69	5706.01	3.75633	429	65535	6.94111e+09	65710525892	-0.0177687	0.051733	-0.0742314	-0.000977717
PD-8	PD	84	indeterminate	13	no	0	batch2	5	1.24668e+06	5533.86	5046.26	3.70297	1587	63241	6.89894e+09	65224980921	3639.44	3461.15	3.53922	471	46125	4.53721e+09	42896386921	6680.57	6603.47	3.81977	854	65106	8.32852e+09	78740709036	-0.163749	0.116803	-0.183612	0.0939005
PD-9	PD	60	pigd	25	no	0	batch1	3	2.86759e+06	4211.76	3445.22	3.53722	1045	46760	1.20776e+10	114352407862	4049.77	3769.27	3.57626	360	65535	1.16131e+10	109954438923	4964.54	4593.86	3.66218	285	65535	1.42363e+10	134791218972	0.0390413	0.124962	0.0237331	0.146061
PD-10	PD	150	pigd	26	no	0	batch1	3	1.01797e+06	5039.26	4272.72	3.6307	2472	47638	5.12979e+09	48566118575	5804.9	5524.4	3.74228	656	65535	5.90919e+09	55945003929	6955.97	6585.29	3.81858	473	65535	7.08095e+09	67038563828	0.111581	0.187871	0.13253	0.140673
PD-11	PD	84	pigd	28	yes	0	batch2	6	1.91512e+06	5478.39	4668.93	3.66922	811	56937	1.04918e+10	99203837487	4211.24	3671.53	3.56485	301	64080	8.06503e+09	76258045886	7966.31	6449.51	3.80953	326	65535	1.52564e+10	144255680214	-0.10437	0.14031	-0.124721	0.133435
PD-12	PD	120	td	32	no	0	batch2	4	2.16255e+06	7446.56	6724.07	3.82763	2413	64237	1.61035e+10	152246420033	5932.01	5516.4	3.74166	862	65071	1.28282e+10	121281102684	9040.29	8055.52	3.90609	1422	65535	1.955e+10	184830616484	-0.0859763	0.0784616	-0.119215	0.0781646
PD-13	PD	18	td	27	no	0	batch2	5	2.3753e+06	6253.14	5765.54	3.76084	856	65535	1.48531e+10	140426393646	4618.67	4440.38	3.64742	381	65535	1.09707e+10	103721283145	9737.67	9660.57	3.985	513	65535	2.31298e+10	218678261759	-0.11342	0.224163	-0.158512	0.161896
PD-14	PD	60	pigd	50	no	0	batch2	6	1.19559e+06	7609.95	6800.49	3.83254	2009	42610	9.0984e+09	86033429210	5740.83	5201.11	3.7161	100	54565	6.86369e+09	64902254235	10468.3	8951.51	3.9519	132	65535	1.25158e+10	118348209572	-0.116444	0.119356	-0.168232	0.0828481
PD-15	PD	96	pigd	25	no	0	batch2	5	4.10886e+06	8357.82	7870.22	3.89599	1546	65535	3.43411e+10	324694304557	6781.56	6603.26	3.81976	53	65535	2.78645e+10	263457817436	13881.8	13804.7	4.14003	90	65535	5.70385e+10	539297188006	-0.0762282	0.244041	-0.115524	0.231655
PD-16	PD	120	td	23	no	0	batch2	5	1.40115e+06	4717.82	4230.22	3.62636	840	62926	6.61036e+09	62496694804	3429.62	3251.32	3.51206	77	62832	4.8054e+09	45431927079	6819.18	6742.08	3.82879	101	65535	9.55467e+09	90333231946	-0.114303	0.202431	-0.147287	0.176316
PD-17	PD	54	indeterminate	27	no	0	batch2	6	1.12317e+06	8727.69	7918.23	3.89863	1156	65535	9.80267e+09	92702597627	8318.03	7778.31	3.89089	71	65535	9.34255e+09	88351319440	14451.5	12934.7	4.11176	83	65535	1.62315e+10	153499436526	-0.00774248	0.21313	-0.0337722	0.197343
PD-18	PD	72	td	24	no	0	batch2	5	3.35898e+06	7348.97	6861.37	3.83641	915	65535	2.4685e+10	233378853075	5919.16	5740.87	3.75898	61	65535	1.98823e+10	187972955568	13231.5	13154.4	4.11907	112	65535	4.44443e+10	420188938890	-0.0774331	0.282661	-0.0780569	0.280536
PD-19	PD	40	td	11	yes	0	batch2	5	3.59668e+06	6718.38	6230.78	3.79454	1294	62155	2.41638e+10	228469318016	5141.61	4963.31	3.69577	57	64578	1.84927e+10	174848708583	9101.69	9024.6	3.95543	78	65535	3.27358e+10	309517735126	-0.0987705	0.160886	-0.132839	0.139387
PD-20	PD	72	pigd	18	no	0	batch2	4	5.61216e+06	3862.33	3139.84	3.49691	798	59905	2.1676e+10	204947667927	2618.24	2202.64	3.34294	354	58318	1.4694e+10	138932614785	5016.76	4031.99	3.60552	224	65535	2.81549e+10	266205750941	-0.153964	0.108613	-0.140775	0.0823787
PD-21	PD	68	pigd	28	no	0	batch2	5	1.19296e+06	5903.85	5416.25	3.7337	912	65535	7.04304e+09	66583018548	4061.72	3883.42	3.58921	122	65535	4.84545e+09	45807598093	8607.91	8530.81	3.93099	205	65535	1.02689e+10	97079087134	-0.144484	0.197292	-0.170389	0.171987
PD-22	PD	35	td	19	no	1	batch2	4	1.8257e+06	2629.47	1906.98	3.28035	850	32077	4.80063e+09	45392213769	2230.76	1815.16	3.25891	215	32324	4.07271e+09	38509420537	2734.4	1749.63	3.24295	178	54872	4.99221e+09	47203701626	-0.0214315	-0.0373982	-0.0498429	-0.0112564
PD-23	PD	47	td	41	no	0	batch2	5	1.98986e+06	6005.69	5518.09	3.74179	1168	65535	1.19505e+10	112987999379	4301.1	4122.81	3.61519	366	64583	8.5586e+09	80918794978	9183.82	9106.72	3.95936	465	65535	1.82745e+10	172779794173	-0.126595	0.217574	-0.152877	0.196913
PD-24	PD	84	td	32	no	0	batch2	5	3.02577e+06	8810.27	8322.67	3.92026	1533	65535	2.66578e+10	252065321837	7513.33	7335.03	3.8654	609	65535	2.27336e+10	214959353072	16048	15970.9	4.20333	885	65535	4.85575e+10	459140172002	-0.0548604	0.283067	-0.093274	0.239169
PD-25	PD	40	pigd	31	no	0	batch2	4	1.59369e+06	6466.12	5743.63	3.75919	1147	65535	1.0305e+10	97438618936	6773.25	6357.65	3.8033	351	65535	1.07944e+10	102066785727	8804.48	7819.72	3.89319	210	65535	1.40316e+10	132675602056	0.0441097	0.134004	-0.0343395	0.08014
PD-26	PD	132	pigd	21	no	0	batch2	5	2.43039e+06	6886.6	6399	3.80611	1557	65535	1.67371e+10	158238217283	4900.14	4721.85	3.67411	42	65535	1.19093e+10	112594020857	9729.4	9652.31	3.98463	25	65535	2.36463e+10	223559233566	-0.132	0.178519	-0.167159	0.162523
PD-27	PD	46	pigd	18	no	0	batch2	4	2.27748e+06	7421.37	6698.88	3.826	1197	65535	1.6902e+10	159794752550	5699.66	5284.06	3.72297	418	65535	1.29809e+10	122723485623	9180.54	8195.77	3.91359	491	65535	2.09085e+10	197672704462	-0.103035	0.0875877	-0.13284	0.0736989
PD-28	PD	60	td	20	no	0	batch2	4	2.78141e+06	8172.52	7450.03	3.87216	1846	65535	2.27311e+10	214920990474	7366.15	6950.54	3.84202	759	65535	2.04883e+10	193715062135	14422.6	13437.8	4.12833	1027	65535	4.01152e+10	379285934194	-0.0301392	0.256172	-0.0572103	0.249474
PD-29	PD	138	pigd	36	no	0	batch2	5	1.97967e+06	3292.88	2805.28	3.44798	297	53373	6.51881e+09	61630321615	2384.33	2206.03	3.34361	159	54719	4.72018e+09	44625645290	4114.55	4037.45	3.60611	172	65535	8.14545e+09	77008891046	-0.104364	0.158132	-0.156243	0.117837
PD-30	PD	204	pigd	41	no	0	batch2	4	2.48945e+06	7996.89	7274.4	3.8618	2213	65535	1.99079e+10	188232077005	6827.67	6412.06	3.807	345	65535	1.69971e+10	160710673983	11453.3	10468.5	4.01989	447	65535	2.85124e+10	269589263988	-0.0547996	0.158088	-0.0865922	0.15117
PD-31	PD	120	td	25	no	0	batch2	6	2.02163e+06	7379.45	6569.99	3.81756	1214	65535	1.49186e+10	141037614440	6389.3	5849.59	3.76713	557	65535	1.29168e+10	122113650465	9597.34	8080.54	3.90744	680	65535	1.94023e+10	183426307341	-0.0504395	0.0898758	-0.0764203	0.0817698
PD-32	PD	41	indeterminate	36	no	0	batch2	4	1.80357e+06	5118.53	4396.04	3.64306	876	65535	9.23162e+09	87277615027	3980.97	3565.36	3.5521	368	65535	7.17994e+09	67880685505	5917.61	4932.84	3.6931	402	65535	1.06728e+10	100902987816	-0.0909581	0.0500357	-0.1227	0.0285587
PD-33	PD	36	pigd	56	no	0	batch2	6	2.73885e+06	5874.59	5065.12	3.70459	1068	65535	1.60896e+10	152130880531	3757.42	3217.7	3.50755	158	65535	1.0291e+10	97303706055	7171.42	5654.62	3.7524	133	65535	1.96414e+10	185714166716	-0.197044	0.0478133	-0.213812	0.0380608
PD-34	PD	72	td	40	no	0	batch2	6	1.24648e+06	6812.76	6003.29	3.77839	1216	56532	8.16013e+09	77150737691	5636.15	5096.43	3.70727	110	65535	6.8086e+09	64372569098	11176.7	9659.9	3.98497	75	65535	1.34676e+10	127331002242	-0.0711233	0.206583	-0.100968	0.172093
PD-35	PD	252	pigd	59	no	0	batch2	6	4.98786e+06	8417.95	7608.49	3.8813	1264	65535	4.19875e+10	396981517836	7127.06	6587.34	3.81871	74	65535	3.55488e+10	336104455381	13821.7	12304.9	4.09008	37	65535	6.89405e+10	651814377251	-0.062588	0.208778	-0.0851921	0.179127
PD-36	PD	144	pigd	36	yes	0	batch2	4	2.39371e+06	6243.54	5521.05	3.74202	1495	61365	1.49452e+10	141286932680	5631.82	5216.22	3.71736	613	65535	1.3481e+10	127444283598	10512.3	9527.5	3.97898	716	65535	2.51633e+10	237885267784	-0.0246657	0.236957	-0.0497896	0.20547
PD-37	PD	32	td	19	no	0	batch2	4	717505	10830.7	10108.2	4.00467	2692	65535	7.77105e+09	73470872020	10917	10501.4	4.02125	1142	65535	7.83303e+09	74056846369	17766.4	16781.6	4.22483	992	65535	1.27475e+10	120520081943	0.0165761	0.220161	-0.0233066	0.190052
PD-38	PD	76	indeterminate	35	no	0	batch2	6	4.15886e+06	6327.33	5517.86	3.74177	946	65535	2.63145e+10	248796155740	5416.52	4876.8	3.68813	338	65535	2.25265e+10	212982212847	10312.7	8795.92	3.94428	352	65535	4.28892e+10	405505429783	-0.0536361	0.202511	-0.0817954	0.179057
PD-39	PD	72	td	37	no	0	batch2	6	1.25221e+06	8742.43	7932.97	3.89944	1634	63108	1.09474e+10	103498460514	6820.19	6280.48	3.79799	747	65535	8.54032e+09	80741802313	15304	13787.2	4.13948	1376	65535	1.91639e+10	181178781191	-0.101443	0.240041	-0.0908882	0.244222
PD-40	PD	73	pigd	27	no	0	batch2	4	1.04948e+06	8815.14	8092.65	3.90809	1738	65535	9.25129e+09	87493812385	7283.18	6867.57	3.8368	142	65535	7.64353e+09	72288471901	14173.2	13188.4	4.12019	228	65535	1.48744e+10	140674620108	-0.0712876	0.212102	-0.13171	0.175868
PD-41	PD	16	td	19	no	0	batch2	6	474361	6812.09	6002.62	3.77834	520	53075	3.23139e+09	30558247194	7062.64	6522.92	3.81444	289	65535	3.35024e+09	31682177384	14020.1	12503.3	4.09702	331	65535	6.65057e+09	62892419186	0.0361009	0.318682	-0.00651222	0.279986
PD-42	PD	75	pigd	39	no	0	batch2	5	2.39327e+06	7146	6658.4	3.82337	1021	65535	1.71023e+10	161694933703	4888.8	4710.51	3.67307	306	65535	1.17002e+10	110620596460	11497	11419.9	4.05766	501	65535	2.75155e+10	260146880684	-0.150302	0.234293	-0.185603	0.173873
PD-43	PD	114	td	13	no	0	batch2	4	1.80623e+06	7055.27	6332.78	3.80159	2035	65535	1.27435e+10	120495845542	5094.36	4678.75	3.67013	116	65535	9.2016e+09	87005739549	7855.44	6870.67	3.837	74	65535	1.41887e+10	134161709546	-0.131464	0.0354044	-0.145164	0.0411166
PD-44	PD	55	td	16	no	0	batch2	6	1.34633e+06	7869.8	7060.34	3.84883	579	58702	1.05953e+10	100175477485	5566.04	5026.32	3.70125	188	65535	7.49371e+09	70850634698	10237.1	8720.34	3.94053	225	65535	1.37825e+10	130309551349	-0.147575	0.091708	-0.175087	0.0890134
PD-45	PD	19	pigd	22	no	1	batch2	6	1.42892e+06	7380.96	6571.49	3.81766	1813	52896	1.05468e+10	99723735448	6046.24	5506.52	3.74088	309	49801	8.63956e+09	81690406345	11934.6	10417.8	4.01777	479	65535	1.70535e+10	161247287196	-0.0767867	0.200111	-0.1019	0.186588
PD-46	PD	156	indeterminate	24	no	1	batch2	4	2.39329e+06	10193.7	9471.2	3.97641	1518	65535	2.43964e+10	230707576193	8758.18	8342.57	3.9213	117	65535	2.09608e+10	198218537043	12859.9	11875.2	4.07464	119	65535	3.07775e+10	291050730139	-0.0551049	0.0982342	-0.0793984	0.094778
PD-47	PD	39	td	14	no	0	batch2	5	2.38444e+06	7477.81	6990.21	3.84449	1279	65535	1.78304e+10	168594664537	5870.62	5692.33	3.75529	70	65535	1.39981e+10	132358900288	11741.4	11664.3	4.06686	121	65535	2.79965e+10	264720263197	-0.0892006	0.222367	-0.131209	0.155873
PD-48	PD	48	td	35	no	0	batch1	2	816027	4912.1	4103.33	3.61314	1383	53969	4.00841e+09	37953537759	4946.37	4655.96	3.66801	613	65535	4.03637e+09	38218292958	6847.59	6493.65	3.81249	603	65535	5.58782e+09	52908145787	0.0548728	0.199352	0.0244745	0.160944
PD-49	PD	44	td	29	no	0	batch1	3	1.05534e+06	5447.33	4680.79	3.67032	2731	35743	5.74877e+09	54425805823	5477.98	5197.48	3.71579	914	46323	5.78112e+09	54732072968	6577.96	6207.28	3.7929	418	61207	6.94197e+09	65722263122	0.045474	0.122582	0.0136405	0.083902
PD-50	PD	30	td	35	no	0	batch1	3	1.55281e+06	5814.47	5047.93	3.70311	2232	57489	9.02879e+09	85485544530	4933.49	4653	3.66773	347	65535	7660802126	72533310772	5864.23	5493.55	3.73985	158	65535	9.10607e+09	86217234795	-0.0353803	0.0367404	-0.0594477	-0.011033
PD-51	PD	36	indeterminate	15	no	1	batch1	2	1.01846e+06	4650.95	3842.18	3.58458	1607	40808	4.73681e+09	44852259002	3899.34	3608.94	3.55738	647	44672	3.97132e+09	37603951341	5126.87	4772.93	3.67879	514	65535	5.22151e+09	49441827389	-0.0271989	0.094207	-0.0346002	0.0601944
PD-52	PD	36	td	36	no	1	batch1	1	2.06672e+06	2872.35	2021.36	3.30564	807	25842	5.93636e+09	56206478377	2617.85	2317.54	3.36503	235	39242	5.41037e+09	51226321731	3121.32	2784.13	3.44469	151	58635	6.45091e+09	61078306546	0.0593843	0.139046	0.0454037	0.115339
PD-53	PD	18	indeterminate	18	no	1	batch1	1	1.11526e+06	4523.97	3672.98	3.56502	1594	43672	5.04539e+09	47773184222	3592.94	3292.63	3.51754	500	64163	4.00705e+09	37941479315	4423.66	4086.47	3.61135	330	65535	4.93352e+09	46713909756	-0.0474749	0.0463302	-0.100857	0.0293344
PD-54	PD	24	td	50	no	0	batch1	2	785796	5384.99	4576.22	3.66051	1656	51232	4.2315e+09	40067113815	4711.88	4421.47	3.64557	413	53974	3.70257e+09	35058815048	5596	5242.06	3.7195	199	65535	4.39731e+09	41637125321	-0.0149399	0.0589952	-0.0469562	-0.00512831
PD-55	PD	42	pigd	27	no	0	batch1	3	1.3722e+06	6694.01	5927.47	3.77287	1849	59572	9.18552e+09	86959756798	6090.68	5810.18	3.76419	547	65419	8.35763e+09	79122130123	8668.73	8298.05	3.91898	517	65535	1.18952e+10	112612718492	-0.00867948	0.146107	-0.0251189	0.133245
PD-56	PD	11	td	27	no	0	batch1	2	325085	4328.15	3519.38	3.54647	1537	47855	1.40702e+09	13326756816	3266.37	2975.97	3.47363	445	41100	1.06185e+09	10057440138	4516.14	4162.2	3.61932	336	61060	1.46813e+09	13905593093	-0.0728384	0.072857	-0.0959369	0.030888
PD-57	PD	12	td	27	no	1	batch1	1	1.19696e+06	4741.61	3890.61	3.59002	1166	50773	5.6755e+09	53736150659	4737.84	4437.53	3.64714	470	65535	5.67099e+09	53693456380	6492.43	6155.24	3.78924	532	65535	7.77115e+09	73578009724	0.0571237	0.199227	0.0164944	0.167631
PD-58	PD	24	pigd	22	no	1	batch1	1	1.20167e+06	3888.23	3037.24	3.48248	944	48027	4.67235e+09	44241966455	4123.36	3823.06	3.58241	443	59435	4.9549e+09	46917382816	5079.35	4742.15	3.67598	335	65535	6.10367e+09	57794951113	0.099932	0.193497	0.0754451	0.162134
PD-59	PD	12	td	19	no	0	batch1	3	979404	7633.3	6866.76	3.83675	1938	62965	7.47609e+09	70777386554	8183.99	7903.49	3.89782	631	65535	8.01543e+09	75883470198	11325.4	10954.7	4.0396	584	65535	1.10921e+10	105011127610	0.061067	0.202849	0.0159988	0.160547
PD-60	PD	4	td	27	no	0	batch1	3	2.57533e+06	5395.08	4628.54	3.66544	1744	52506	1.38941e+10	131537462672	5434.14	5153.64	3.71211	517	65535	1.39947e+10	132489901310	7793.56	7422.88	3.87057	459	65535	2.0071e+10	190014908379	0.0466706	0.205129	0.0410077	0.217472
PD-61	PD	36	td	18	no	1	batch1	1	1.39834e+06	5788.53	4937.54	3.69351	1734	47493	8.09433e+09	76627721835	5244.23	4943.93	3.69407	382	50828	7.33322e+09	69422345267	6664.16	6326.97	3.8012	460	65522	9.31875e+09	88219086035	0.000561423	0.107685	-0.0284754	0.066116
PD-62	PD	30	td	16	no	1	batch1	1	1.98794e+06	4090.19	3239.19	3.51044	1414	42305	8.13104e+09	76984672820	3823.47	3523.16	3.54693	473	55326	7.60082e+09	71964558844	4605.37	4268.18	3.63024	299	65535	9.15519e+09	86681331369	0.0364959	0.119806	-0.0167205	0.0407007
PD-63	PD	3	pigd	27	no	0	batch1	3	3.38887e+06	6107.79	5341.25	3.72764	1584	58076	2.06985e+10	195969811095	5317.04	5036.54	3.70213	360	65535	1.80187e+10	170598389012	7158.62	6787.94	3.83174	117	65535	2.42596e+10	229685809365	-0.0255106	0.104095	-0.0566116	0.0877285
PD-64	PD	18	indeterminate	47	no	0	batch1	2	1.95381e+06	5102.55	4293.78	3.63284	1144	63812	9.96939e+09	94391343439	5437.78	5147.38	3.71159	372	65535	1.06244e+10	100592775063	8149.71	7795.77	3.89186	329	65535	1.59229e+10	150760326477	0.0787462	0.259019	0.0816514	0.235002
PD-65	PD	18	td	24	no	0	batch1	3	1.79318e+06	5410.11	4643.57	3.66685	1586	65535	9.70131e+09	91852437941	5358.13	5077.64	3.70566	384	65535	9.60812e+09	90970062055	7022.35	6651.67	3.82293	367	65535	1.25924e+10	119225097997	0.0388099	0.156079	-0.0151904	0.119911
PD-66	PD	30	td	37	no	0	batch1	2	1.57749e+06	5183.42	4374.66	3.64094	1526	53293	8.17681e+09	77407588874	4534.26	4243.86	3.62776	484	60654	7.15276e+09	67713185711	5958.99	5605.06	3.74858	346	65535	9.40027e+09	88989723890	-0.0131832	0.107636	-0.0507812	0.0673051
PD-67	PD	10	td	41	no	0	batch1	2	2.11214e+06	5389.45	4580.68	3.66093	915	65535	1.13833e+10	107768398701	4636.42	4346.01	3.63809	379	65535	9.79277e+09	92710683781	6689.19	6335.26	3.80176	206	65535	1.41285e+10	133758389848	-0.0228388	0.140834	-0.0224892	0.105247
PD-68	PD	12	td	17	no	0	batch1	3	1.61895e+06	5028.85	4262.31	3.62964	1345	59693	8.14145e+09	77087245814	4707.53	4427.03	3.64611	527	65535	7.62125e+09	72161756697	6384.52	6013.84	3.77915	365	65535	1.03362e+10	97868425072	0.0164677	0.149507	-0.0296522	0.122504
PD-69	PD	42	td	40	no	1	batch1	1	1.45473e+06	3203	2352	3.37144	794	38682	4.65951e+09	44117284192	2750.62	2450.32	3.38922	250	37398	4.00143e+09	37886379821	3585.6	3248.41	3.51167	192	64040	5.21609e+09	49387082005	0.0177842	0.140232	-0.00816945	0.109475
PD-70	PD	24	pigd	33	no	1	batch1	1	1.58491e+06	2830.65	1979.65	3.29659	1006	35892	4.48633e+09	42477218057	1832.81	1532.51	3.1854	261	31331	2.90485e+09	27503511103	2160.11	1822.92	3.26077	234	43837	3.42359e+09	32415028904	-0.111187	-0.0358212	-0.147266	-0.0665423
PD-71	PD	28	pigd	28	no	1	batch1	2	1.85046e+06	3219.82	2368.83	3.37453	1002	30375	5.95815e+09	56411059733	3288.18	2987.88	3.47536	189	65535	6.08465e+09	57608783660	3995.59	3658.39	3.56329	227	58519	7.39367e+09	70002390790	0.10083	0.188757	0.0224363	0.18372
Control-1	Control	0	0	0	no	0	batch1	3	2.83195e+06	4937.98	4171.44	3.62029	1390	60375	1.39841e+10	132385020467	4424.09	4143.59	3.61738	355	65535	1.25288e+10	118607707784	5357.89	4987.21	3.69786	264	65535	1.51733e+10	143642581852	-0.00290975	0.0775714	3.09309e-05	0.0483689
Control-2	Control	0	0	0	no	0	batch1	3	606634	4154.35	3387.81	3.52992	920	53323	2.52017e+09	23859724518	4259.71	3979.21	3.5998	413	50874	2.58409e+09	24464833051	4614.26	4243.57	3.62773	217	50896	2.79917e+09	26501081357	0.0698778	0.0978125	0.0690776	0.0919291
Control-3	Control	0	0	0	no	0	batch1	3	2.41172e+06	5244.35	4477.81	3.65107	1488	52477	1.26479e+10	119732753489	4645.77	4365.28	3.64001	463	64991	1.12043e+10	106066897120	6147.34	5776.66	3.76168	327	65535	1.48257e+10	140348974722	-0.0110535	0.110612	-0.0577111	0.0640754
Control-4	Control	0	0	0	no	1	batch1	1	670577	3586.57	2735.58	3.43705	1031	35889	2.40507e+09	22778538765	2624.35	2324.04	3.36624	247	37305	1.75983e+09	16667390720	3284.7	2947.51	3.46945	128	48954	2.20264e+09	20861309218	-0.0708053	0.0324056	-0.122223	-0.027732
Control-5	Control	0	0	0	no	1	batch1	2	1.33188e+06	6278.97	5470.21	3.738	2112	42044	8.36285e+09	79173944183	6856.84	6566.44	3.81733	708	60655	9.1325e+09	86460522773	11386.5	11032.6	4.04268	653	65535	1.51655e+10	143577115490	0.0793263	0.304674	0.0914627	0.267406
Control-6	Control	0	0	0	no	1	batch1	2	1.16215e+06	5329.05	4520.28	3.65517	2294	49033	6.19318e+09	58628341409	5531.16	5240.76	3.71939	297	56925	6.42807e+09	60851910240	6980.35	6626.41	3.82128	120	65535	8.11224e+09	76795322160	0.0642286	0.166113	0.0116422	0.0730056
Control-7	Control	0	0	0	no	1	batch1	1	334311	4022.34	3171.35	3.50124	1089	44188	1.34471e+09	12734678674	4265.82	3965.51	3.5983	201	47576	1.42611e+09	13505532944	5037.95	4700.76	3.67217	136	50234	1.68424e+09	15950096880	0.0970559	0.170925	0.0539114	0.112873
Control-8	Control	0	0	0	no	1	batch1	2	1.28009e+06	5358.47	4549.7	3.65798	1845	46197	6.85933e+09	64934849251	5073.62	4783.21	3.67972	162	65535	6.49469e+09	61482945735	6394.23	6040.3	3.78106	69	65535	8.1852e+09	77486383239	0.0217367	0.123075	0.0136265	0.121087
Control-9	Control	0	0	0	yes	0	batch2	5	3.65931e+06	5514.48	5026.88	3.7013	938	65535	2.01792e+10	190793486238	3613.44	3435.15	3.53595	153	61005	1.32227e+10	125020257263	6965.35	6888.25	3.83811	167	65535	2.54884e+10	240991491554	-0.165353	0.136811	-0.180402	0.108285
Control-10	Control	0	0	0	no	0	batch2	6	1.35658e+06	6245.5	5436.03	3.73528	1608	65535	8.47249e+09	80114686327	4487.49	3947.78	3.59635	515	65535	6.08762e+09	57563722503	8739.13	7222.33	3.85868	651	65535	1.18553e+10	112101954958	-0.138929	0.123395	-0.191803	0.0596873
Control-11	Control	0	0	0	no	0	batch2	6	3.4231e+06	6733.56	5924.09	3.77262	1126	65535	2.30496e+10	217942194561	5599.03	5059.31	3.70409	59	65535	1.9166e+10	181221376840	11344.9	9828.07	3.99247	82	65535	3.88346e+10	367194567259	-0.0685304	0.219846	-0.0672431	0.219972
Control-12	Control	0	0	0	no	0	batch2	4	511394	7061.79	6339.3	3.80204	2088	47155	3.61136e+09	34159666669	6107.85	5692.24	3.75528	492	46992	3.12352e+09	29545210293	8888.84	7904.08	3.89785	835	65535	4.5457e+09	42997580170	-0.0467579	0.0958097	-0.070753	0.0823073
Control-14	Control	0	0	0	no	0	batch2	4	3.00217e+06	8356.7	7634.21	3.88276	1808	65535	2.50882e+10	237185742558	6572.66	6157.05	3.78937	182	65535	1.97322e+10	186549929714	12002.3	11017.6	4.04209	65	65535	3.60331e+10	340659183991	-0.093391	0.159322	-0.119101	0.136417
Control-15	Control	0	0	0	no	0	batch2	4	2.1231e+06	7858.19	7135.69	3.85344	1540	65535	1.66837e+10	157734907080	8531.85	8116.24	3.90935	1319	65535	1.81139e+10	171257117860	15376.3	14391.5	4.15811	1981	65535	3.26453e+10	308643299739	0.0559187	0.30467	0.0433517	0.306476
Control-16	Control	0	0	0	no	0	batch2	6	3.73687e+06	8751.33	7941.87	3.89992	1791	65535	3.27026e+10	309173138817	7749.94	7210.23	3.85795	115	65535	2.89605e+10	273795343338	14117.9	12601.1	4.10041	132	65535	5.27568e+10	498767512384	-0.0419738	0.200486	-0.105193	0.181491
Control-17	Control	0	0	0	no	0	batch2	5	3.91025e+06	11047	10559.4	4.02364	2691	65535	4.31963e+10	408413427717	9940.11	9761.82	3.98953	574	65535	3.88683e+10	367492484073	21727.5	21650.4	4.33547	313	65535	8.49599e+10	803279974580	-0.0341069	0.311828	-0.0588043	0.289219
Control-18	Control	0	0	0	no	0	batch2	4	2.5968e+06	5445.82	4723.33	3.67425	1948	62885	1.41417e+10	133713355517	4579.24	4163.64	3.61947	210	65535	1.18914e+10	112435990232	6629.63	5644.86	3.75165	193	65535	1.72158e+10	162779998745	-0.0547752	0.0774054	-0.131044	-0.0147242
Control-19	Control	0	0	0	no	0	batch2	6	836184	6110.91	5301.44	3.72439	1498	65535	5.10985e+09	48318990548	4817.79	4278.07	3.63125	49	65161	4.02856e+09	38094277683	9011.88	7495.08	3.87478	89	65535	7.5356e+09	71256995216	-0.0931462	0.150382	-0.104736	0.14477
Control-20	Control	0	0	0	no	1	batch1	1	938701	3807.95	2956.96	3.47085	1371	34556	3.57453e+09	33844090720	4458.98	4158.67	3.61895	396	56031	4.18565e+09	39630231036	4837.4	4500.21	3.65323	280	58003	4.54088e+09	42993538080	0.148109	0.182387	0.0987191	0.141562
Control-21	Control	0	0	0	no	1	batch2	6	2.34758e+06	6771.02	5961.55	3.77536	2105	44524	1.58955e+10	150272207612	6090.53	5550.81	3.74436	941	64934	1.4298e+10	135169839550	12321.4	10804.6	4.03361	1816	65535	2.89254e+10	273454156639	-0.0310028	0.258249	-0.0757889	0.206853
Control-22	Control	0	0	0	no	0	batch2	4	1.89769e+06	4753.05	4030.56	3.60537	814	65535	9.0198e+09	85276004627	3013.35	2597.75	3.4146	281	65535	5.7184e+09	54063506718	4831.68	3846.91	3.58511	299	65535	9.16901e+09	86686692700	-0.190769	-0.0202534	-0.24584	-0.0629087
