## Supplementary data 8 for "Mitochondrial complex I deficiency occurs in skeletal muscle of a subgroup of individuals with Parkinson’s disease"

### Sheet: Single fiber heteroplasmic dist
Amplicon	mtDNA_bp_window	Control_heteroplasmic_sum	PD_heteroplasmic_sum
1	(600,700]	15.9	20
1	(700,800]	27.9	28.1
1	(800,900]	51.6	49.4
1	(900,1e+03]	59.2	25.7
1	(1e+03,1.1e+03]	32.2	6.5
1	(1.1e+03,1.2e+03]	41	25.4
1	(1.2e+03,1.3e+03]	23.1	40.1
1	(1.3e+03,1.4e+03]	37.5	41.5
1	(1.4e+03,1.5e+03]	49.9	35.2
1	(1.5e+03,1.6e+03]	18.6	20.5
1	(1.6e+03,1.7e+03]	42.6	43.7
1	(1.7e+03,1.8e+03]	65.7	17.8
1	(1.8e+03,1.9e+03]	30.5	23.5
1	(1.9e+03,2e+03]	39.5	34.1
1	(2e+03,2.1e+03]	26.8	23.5
1	(2.1e+03,2.2e+03]	41.9	23.8
1	(2.2e+03,2.3e+03]	21.4	20.8
1	(2.3e+03,2.4e+03]	14.7	26.4
1	(2.4e+03,2.5e+03]	21	21.4
1	(2.5e+03,2.6e+03]	34	41.9
1	(2.6e+03,2.7e+03]	49.3	22.5
1	(2.7e+03,2.8e+03]	22.8	18.7
1	(2.8e+03,2.9e+03]	37.6	45
1	(2.9e+03,3e+03]	23.6	45.7
1	(3e+03,3.1e+03]	28.6	40.5
1	(3.1e+03,3.2e+03]	30.8	37
1	(3.2e+03,3.3e+03]	33.1	51.9
1	(3.3e+03,3.4e+03]	29.7	34.3
1	(3.4e+03,3.5e+03]	70.3	40
1	(3.5e+03,3.6e+03]	31.1	44
1	(3.6e+03,3.7e+03]	23.3	27.1
1	(3.7e+03,3.8e+03]	67.8	20.7
1	(3.8e+03,3.9e+03]	37.6	18.1
1	(3.9e+03,4e+03]	29.3	33.7
1	(4e+03,4.1e+03]	35.1	17.4
1	(4.1e+03,4.2e+03]	38.7	24.9
1	(4.2e+03,4.3e+03]	23.8	22.8
1	(4.3e+03,4.4e+03]	37.3	31.2
1	(4.4e+03,4.5e+03]	40.5	33.6
1	(4.5e+03,4.6e+03]	19.6	48.6
1	(4.6e+03,4.7e+03]	30.1	26.2
1	(4.7e+03,4.8e+03]	30.9	40.6
1	(4.8e+03,4.9e+03]	30.2	20.7
1	(4.9e+03,5e+03]	30.6	34.2
1	(5e+03,5.1e+03]	12.6	26.6
1	(5.1e+03,5.2e+03]	19.6	21.5
1	(5.2e+03,5.3e+03]	46.6	31.9
1	(5.3e+03,5.4e+03]	31.8	38.1
1	(5.4e+03,5.5e+03]	23.7	28.8
1	(5.5e+03,5.6e+03]	15.9	18.7
1	(5.6e+03,5.7e+03]	22.1	22.1
1	(5.7e+03,5.8e+03]	37.5	26.5
1	(5.8e+03,5.9e+03]	12.3	14.5
1	(5.9e+03,6e+03]	39.2	21.5
1	(6e+03,6.1e+03]	47.1	21.5
1	(6.1e+03,6.2e+03]	76.5	20.9
1	(6.2e+03,6.3e+03]	53.5	32.2
1	(6.3e+03,6.4e+03]	42.8	37.6
1	(6.4e+03,6.5e+03]	31.1	28.6
1	(6.5e+03,6.6e+03]	38.6	24.5
1	(6.6e+03,6.7e+03]	37.4	25.2
1	(6.7e+03,6.8e+03]	29.5	14.7
1	(6.8e+03,6.9e+03]	56.7	19.8
1	(6.9e+03,7e+03]	61.3	26.8
1	(7e+03,7.1e+03]	37.1	40.6
1	(7.1e+03,7.2e+03]	26.7	38
1	(7.2e+03,7.3e+03]	35.3	24.1
1	(7.3e+03,7.4e+03]	25.9	47.4
1	(7.4e+03,7.5e+03]	22.3	26.6
1	(7.5e+03,7.6e+03]	23	1.1
1	(7.6e+03,7.7e+03]	58.5	22.3
1	(7.7e+03,7.8e+03]	29.1	19.6
1	(7.8e+03,7.9e+03]	36.1	63.9
1	(7.9e+03,8e+03]	31.1	6.7
1	(8e+03,8.1e+03]	26.8	16.9
1	(8.1e+03,8.2e+03]	25.5	27.3
1	(8.2e+03,8.3e+03]	35	36
1	(8.3e+03,8.4e+03]	20.9	15.6
1	(8.4e+03,8.5e+03]	17.8	10.4
1	(8.5e+03,8.6e+03]	52.8	34.2
2	(9.1e+03,9.2e+03]	27.1	18.7
2	(9.2e+03,9.3e+03]	29.2	35
2	(9.3e+03,9.4e+03]	61.4	18.8
2	(9.4e+03,9.5e+03]	42.5	41.7
2	(9.5e+03,9.6e+03]	40	24.9
2	(9.6e+03,9.7e+03]	19.1	11.5
2	(9.7e+03,9.8e+03]	20.2	12.7
2	(9.8e+03,9.9e+03]	36.4	21.6
2	(9.9e+03,1e+04]	21.7	36.5
2	(1e+04,1.01e+04]	17.3	7.3
2	(1.01e+04,1.02e+04]	17	20.9
2	(1.02e+04,1.03e+04]	16.3	20.3
2	(1.03e+04,1.04e+04]	26.9	13.3
2	(1.04e+04,1.05e+04]	15.3	7.9
2	(1.05e+04,1.06e+04]	40.6	10.1
2	(1.06e+04,1.07e+04]	35.3	27.5
2	(1.07e+04,1.08e+04]	11.9	15.8
2	(1.08e+04,1.09e+04]	13.7	13.9
2	(1.09e+04,1.1e+04]	23.7	15.3
2	(1.1e+04,1.11e+04]	24	6.5
2	(1.11e+04,1.12e+04]	65.2	11.4
2	(1.12e+04,1.13e+04]	18.3	20.8
2	(1.13e+04,1.14e+04]	24.7	10.8
2	(1.14e+04,1.15e+04]	29	16.8
2	(1.15e+04,1.16e+04]	91.9	31.1
2	(1.16e+04,1.17e+04]	33.4	26.6
2	(1.17e+04,1.18e+04]	27	26.5
2	(1.18e+04,1.19e+04]	23.3	18.9
2	(1.19e+04,1.2e+04]	40.2	25.5
2	(1.2e+04,1.21e+04]	48.2	25.1
2	(1.21e+04,1.22e+04]	31	13.2
2	(1.22e+04,1.23e+04]	34.5	17.1
2	(1.23e+04,1.24e+04]	45.8	13.9
2	(1.24e+04,1.25e+04]	39.7	13.6
2	(1.25e+04,1.26e+04]	48.5	13.2
2	(1.26e+04,1.27e+04]	18.8	18.1
2	(1.27e+04,1.28e+04]	36.6	17.5
2	(1.28e+04,1.29e+04]	43.1	23.8
2	(1.29e+04,1.3e+04]	34.8	15.9
2	(1.3e+04,1.31e+04]	33.3	30.8
2	(1.31e+04,1.32e+04]	18.6	25.3
2	(1.32e+04,1.33e+04]	66.7	18
2	(1.33e+04,1.34e+04]	33.4	7.2
2	(1.34e+04,1.35e+04]	26.2	26.8
2	(1.35e+04,1.36e+04]	33	17
2	(1.36e+04,1.37e+04]	39.8	31.8
2	(1.37e+04,1.38e+04]	31.1	17.6
2	(1.38e+04,1.39e+04]	30.6	19.3
2	(1.39e+04,1.4e+04]	22.1	23.3
2	(1.4e+04,1.41e+04]	25.2	16.5
2	(1.41e+04,1.42e+04]	28.6	16.4
2	(1.42e+04,1.43e+04]	28.5	12.8
2	(1.43e+04,1.44e+04]	39.5	18.6
2	(1.44e+04,1.45e+04]	23.4	31.7
2	(1.45e+04,1.46e+04]	19.2	20
2	(1.46e+04,1.47e+04]	23.7	23.8
2	(1.47e+04,1.48e+04]	30.7	4
2	(1.48e+04,1.49e+04]	45.1	18.1
2	(1.49e+04,1.5e+04]	51.4	15.7
2	(1.5e+04,1.51e+04]	35.8	22.4
2	(1.51e+04,1.52e+04]	24.9	9.4
2	(1.52e+04,1.53e+04]	28.3	38.2
2	(1.53e+04,1.54e+04]	34	24.3
2	(1.54e+04,1.55e+04]	35.7	12.9
2	(1.55e+04,1.56e+04]	30.5	19.2
2	(1.56e+04,1.57e+04]	47.9	15.7
2	(1.57e+04,1.58e+04]	21.1	16.1
2	(1.58e+04,1.59e+04]	22.7	11.9
2	(1.59e+04,1.6e+04]	17.4	10.6
2	(1.6e+04,1.61e+04]	211.7	22.4
2	(1.61e+04,1.62e+04]	185.1	102.4

### Sheet: Key
PD	Parkinson's disease
Amplicon 1	mtDNA region 600-8600
Amplicon 2	mtDNA region 9100-16200
mtDNA	Mitochondrial DNA
bp	Base pair
Heteroplasmic sum	The sum of the heteroplasmic levels (above 1 %)
