## Supplementary data 11 for "Mitochondrial complex I deficiency occurs in skeletal muscle of a subgroup of individuals with Parkinson’s disease"

### Sheet: Bulk muscle heteroplasmic dist
Amplicon	mtDNA_bp_window	Control_heteroplasmic_sum	Low_PD_heteroplasmic_sum	Normal_PD_heteroplasmic_sum
1	(600,700]	0	0	0
1	(700,800]	0	0	0
1	(800,900]	0	0	0
1	(900,1e+03]	0	0	0
1	(1e+03,1.1e+03]	0	0	0
1	(1.1e+03,1.2e+03]	0	0	0
1	(1.2e+03,1.3e+03]	0	0	0
1	(1.3e+03,1.4e+03]	0	0	0
1	(1.4e+03,1.5e+03]	0	0	0
1	(1.5e+03,1.6e+03]	0	0	0
1	(1.6e+03,1.7e+03]	0	0	0
1	(1.7e+03,1.8e+03]	0	0	0
1	(1.8e+03,1.9e+03]	0	0	0
1	(1.9e+03,2e+03]	0	0	0
1	(2e+03,2.1e+03]	0	0	0
1	(2.1e+03,2.2e+03]	0	0	0
1	(2.2e+03,2.3e+03]	0	0	0
1	(2.3e+03,2.4e+03]	0	0	0
1	(2.4e+03,2.5e+03]	0	0	0
1	(2.5e+03,2.6e+03]	0	0	0
1	(2.6e+03,2.7e+03]	0	0	0
1	(2.7e+03,2.8e+03]	0	0	0
1	(2.8e+03,2.9e+03]	0	0	0
1	(2.9e+03,3e+03]	0	0	0
1	(3e+03,3.1e+03]	0	0	0
1	(3.1e+03,3.2e+03]	0	0	0
1	(3.2e+03,3.3e+03]	0	0	0
1	(3.3e+03,3.4e+03]	8.1	0	0
1	(3.4e+03,3.5e+03]	0	0	0
1	(3.5e+03,3.6e+03]	0	0	0
1	(3.6e+03,3.7e+03]	0	0	0
1	(3.7e+03,3.8e+03]	0	0	0
1	(3.8e+03,3.9e+03]	0	0	0
1	(3.9e+03,4e+03]	0	0	0
1	(4e+03,4.1e+03]	0	0	0
1	(4.1e+03,4.2e+03]	0	20.2	0
1	(4.2e+03,4.3e+03]	0	0	0
1	(4.3e+03,4.4e+03]	0	0	0
1	(4.4e+03,4.5e+03]	0	0	0
1	(4.5e+03,4.6e+03]	0	0	0
1	(4.6e+03,4.7e+03]	0	0	0
1	(4.7e+03,4.8e+03]	0	0	0
1	(4.8e+03,4.9e+03]	0	0	0
1	(4.9e+03,5e+03]	0	0	0
1	(5e+03,5.1e+03]	0	0	0
1	(5.1e+03,5.2e+03]	1	0	0
1	(5.2e+03,5.3e+03]	1.4	0	0
1	(5.3e+03,5.4e+03]	0	0	0
1	(5.4e+03,5.5e+03]	0	0	0
1	(5.5e+03,5.6e+03]	3.8	0	0
1	(5.6e+03,5.7e+03]	0	0	0
1	(5.7e+03,5.8e+03]	2.4	0	0
1	(5.8e+03,5.9e+03]	0	0	0
1	(5.9e+03,6e+03]	0	0	0
1	(6e+03,6.1e+03]	0	0	0
1	(6.1e+03,6.2e+03]	0	0	0
1	(6.2e+03,6.3e+03]	0	0	0
1	(6.3e+03,6.4e+03]	0	28.5	0
1	(6.4e+03,6.5e+03]	0	0	0
1	(6.5e+03,6.6e+03]	0	0	0
1	(6.6e+03,6.7e+03]	0	0	0
1	(6.7e+03,6.8e+03]	0	0	1.5
1	(6.8e+03,6.9e+03]	0	0	0
1	(6.9e+03,7e+03]	0	0	0
1	(7e+03,7.1e+03]	0	0	0
1	(7.1e+03,7.2e+03]	0	0	0
1	(7.2e+03,7.3e+03]	0	0	0
1	(7.3e+03,7.4e+03]	0	0	0
1	(7.4e+03,7.5e+03]	0	0	0
1	(7.5e+03,7.6e+03]	0	0	0
1	(7.6e+03,7.7e+03]	0	0	0
1	(7.7e+03,7.8e+03]	0	0	0
1	(7.8e+03,7.9e+03]	0	0	0
1	(7.9e+03,8e+03]	0	0	0
1	(8e+03,8.1e+03]	0	2	0
1	(8.1e+03,8.2e+03]	0	0	0
1	(8.2e+03,8.3e+03]	0	0	0
1	(8.3e+03,8.4e+03]	0	0	0
1	(8.4e+03,8.5e+03]	0	0	0
1	(8.5e+03,8.6e+03]	0	0	0
2	(9.1e+03,9.2e+03]	0	0	0
2	(9.2e+03,9.3e+03]	1	0	0
2	(9.3e+03,9.4e+03]	0	0	0
2	(9.4e+03,9.5e+03]	0	0	0
2	(9.5e+03,9.6e+03]	0	0	0
2	(9.6e+03,9.7e+03]	0	0	0
2	(9.7e+03,9.8e+03]	0	0	0
2	(9.8e+03,9.9e+03]	0	0	5.3
2	(9.9e+03,1e+04]	0	0	0
2	(1e+04,1.01e+04]	0	0	0
2	(1.01e+04,1.02e+04]	0	0	0
2	(1.02e+04,1.03e+04]	34.7	0	0
2	(1.03e+04,1.04e+04]	0	0	0
2	(1.04e+04,1.05e+04]	0	0	0
2	(1.05e+04,1.06e+04]	0	0	0
2	(1.06e+04,1.07e+04]	0	0	0
2	(1.07e+04,1.08e+04]	0	0	0
2	(1.08e+04,1.09e+04]	0	0	0
2	(1.09e+04,1.1e+04]	0	0	0
2	(1.1e+04,1.11e+04]	0	0	0
2	(1.11e+04,1.12e+04]	0	0	1.9
2	(1.12e+04,1.13e+04]	0	0	0
2	(1.13e+04,1.14e+04]	1.5	0	0
2	(1.14e+04,1.15e+04]	0	0	0
2	(1.15e+04,1.16e+04]	3.1	0	0
2	(1.16e+04,1.17e+04]	0	0	0
2	(1.17e+04,1.18e+04]	0	0	0
2	(1.18e+04,1.19e+04]	0	0	0
2	(1.19e+04,1.2e+04]	0	0	0
2	(1.2e+04,1.21e+04]	0	0	0
2	(1.21e+04,1.22e+04]	0	1.1	0
2	(1.22e+04,1.23e+04]	0	0	0
2	(1.23e+04,1.24e+04]	0	0	0
2	(1.24e+04,1.25e+04]	0	0	0
2	(1.25e+04,1.26e+04]	1.2	0	0
2	(1.26e+04,1.27e+04]	0	0	0
2	(1.27e+04,1.28e+04]	0	0	0
2	(1.28e+04,1.29e+04]	0	0	0
2	(1.29e+04,1.3e+04]	0	0	0
2	(1.3e+04,1.31e+04]	0	0	0
2	(1.31e+04,1.32e+04]	0	0	2
2	(1.32e+04,1.33e+04]	1	0	0
2	(1.33e+04,1.34e+04]	0	0	0
2	(1.34e+04,1.35e+04]	0	0	0
2	(1.35e+04,1.36e+04]	0	0	0
2	(1.36e+04,1.37e+04]	0	0	0
2	(1.37e+04,1.38e+04]	0	0	0
2	(1.38e+04,1.39e+04]	31.5	1.3	0
2	(1.39e+04,1.4e+04]	0	0	0
2	(1.4e+04,1.41e+04]	0	0	0
2	(1.41e+04,1.42e+04]	0	0	0
2	(1.42e+04,1.43e+04]	0	0	0
2	(1.43e+04,1.44e+04]	0	0	0
2	(1.44e+04,1.45e+04]	0	0	0
2	(1.45e+04,1.46e+04]	0	1	0
2	(1.46e+04,1.47e+04]	0	0	0
2	(1.47e+04,1.48e+04]	0	0	0
2	(1.48e+04,1.49e+04]	0	0	0
2	(1.49e+04,1.5e+04]	0	0	0
2	(1.5e+04,1.51e+04]	0	0	0
2	(1.51e+04,1.52e+04]	1	0	0
2	(1.52e+04,1.53e+04]	0	0	0
2	(1.53e+04,1.54e+04]	0	0	0
2	(1.54e+04,1.55e+04]	0	1.5	0
2	(1.55e+04,1.56e+04]	0	0	0
2	(1.56e+04,1.57e+04]	0	0	0
2	(1.57e+04,1.58e+04]	0	0	0
2	(1.58e+04,1.59e+04]	0	0	0
2	(1.59e+04,1.6e+04]	0	0	0
2	(1.6e+04,1.61e+04]	1.2	0	0
2	(1.61e+04,1.62e+04]	16.5	2.4	8.6

### Sheet: Key
PD	Parkinson's disease
Amplicon 1	mtDNA region 600-8600
Amplicon 2	mtDNA region 9100-16200
mtDNA	Mitochondrial DNA
bp	Base pair
Heteroplasmic sum	The sum of the heteroplasmic levels (above 1 %)
