## Supplementary data 12 for "Mitochondrial complex I deficiency occurs in skeletal muscle of a subgroup of individuals with Parkinson’s disease"

### Sheet: Single deletion IHC COX_SDH
Fiber_no	Area	VDAC1_Mean	VDAC1_Mean_minus_background	VDAC1_Mean_minus_background_log	VDAC1_Min	VDAC1_Max	VDAC1_IntDen	VDAC1_RawIntDen	NDUFB10_Mean	NDUFB10_Mean_minus_background	NDUFB10_Mean_minus_background_log	NDUFB10_Min	NDUFB10_Max	NDUFB10_IntDen	NDUFB10_RawIntDen	MTCO1_Mean	MTCO1_Mean_minus_background	MTCO1_Mean_minus_background_log	MTCO1_Min	MTCO1_Max	MTCO1_IntDen	MTCO1RawIntDen	NDUFB10_VDAC1_ratio	MTCO1_VDAC1_ratio	NDUFB10_VDAC1_log_ratio	MTCO1_VDAC1_log_ratio	COX_SDH	COX_SDH_code
1	11263.8	3658.59	2931.22	3.46705	1264	17559	4.12094e+07	389592238	3189.95	2757.94	3.44058	601	28523	3.59308e+07	339687941	7671.04	6646.03	3.82256	1301	59494	8.64047e+07	816865872	0.940884	2.26732	-0.0264639	0.355514	Positive	3
2	8146.43	3834.79	3107.42	3.4924	1334	15437	3.12398e+07	295340127	3835.9	3403.89	3.53198	878	20856	3.12489e+07	295425594	9136.34	8111.33	3.90909	1240	64135	7.44286e+07	703644227	1.09541	2.61031	0.0395756	0.416692	Positive	3
3	7911.61	3008.49	2281.12	3.35815	1081	10190	2.3802e+07	225023037	2085.47	1653.46	3.21839	447	12600	1.64994e+07	155984815	5066.11	4041.1	3.6065	771	38340	4.00811e+07	378925012	0.724846	1.77154	-0.139754	0.248352	Positive	3
4	10165	4150.54	3423.17	3.53443	1637	16345	4.21901e+07	398862988	3899.86	3467.85	3.54006	1018	31689	3.96419e+07	374773065	8917.98	7892.97	3.89724	1302	65535	9.06509e+07	857009332	1.01305	2.30575	0.00563196	0.362812	Positive	3
5	11090	4751.85	4024.48	3.60471	1113	14968	5.26978e+07	498202903	4553.12	4121.11	3.61501	659	29107	5.0494e+07	477367858	10889	9864.01	3.99405	1575	65277	1.20759e+08	1141648521	1.02401	2.451	0.0103051	0.389344	Positive	3
6	5923.45	8250.93	7523.56	3.87642	740	33165	4.8874e+07	462052256	4441.91	4009.9	3.60313	251	25529	2.63114e+07	248746711	10264.1	9239.06	3.96563	552	55231	6.07987e+07	574787865	0.532978	1.22802	-0.27329	0.0892042	Negative	1
7	9588.79	4015.87	3288.5	3.517	1279	13771	3.85073e+07	364046424	3583	3150.99	3.49845	602	25452	3.43566e+07	324806086	8876.69	7851.68	3.89496	870	65535	8.51167e+07	804689323	0.958185	2.38762	-0.0185506	0.377965	Positive	3
8	9581.39	4571.22	3843.85	3.58477	1668	17275	4.37986e+07	414069986	4383.84	3951.82	3.5968	639	24336	4.20032e+07	397096543	11234.3	10209.3	4.00899	1392	65535	1.0764e+08	1017622499	1.02809	2.656	0.0120316	0.424228	Positive	3
9	9349.84	4267.16	3539.79	3.54898	1464	23440	3.98973e+07	377187358	3002.95	2570.94	3.41009	785	26335	2.80771e+07	265440046	7823.04	6798.03	3.83238	2059	65448	7.31442e+07	691501967	0.726298	1.92046	-0.138885	0.283405	Intermediate	2
10	10749	4473.66	3746.29	3.5736	1890	17763	4.80876e+07	454618260	3883.96	3451.95	3.53806	974	24208	4.17488e+07	394691450	9922.29	8897.28	3.94926	2077	65535	1.06655e+08	1008313037	0.92143	2.37496	-0.0355379	0.375655	Positive	3
11	6096.28	5111.58	4384.21	3.64189	986	17911	3.11616e+07	294600765	3491.65	3059.64	3.48567	411	16182	2.12861e+07	201237764	9508.31	8483.3	3.92856	1394	46730	5.79654e+07	548002042	0.697877	1.93497	-0.156221	0.286674	Intermediate	2
12	12907.3	5068.01	4340.64	3.63755	2058	14646	6.54143e+07	618424085	4301.75	3869.74	3.58768	1319	23689	5.5524e+07	524921026	10506.8	9481.78	3.97689	2141	60135	1.35614e+08	1282091072	0.891513	2.18442	-0.0498721	0.339336	Positive	3
13	10527.2	4253.45	3526.08	3.54729	1589	18272	4.4777e+07	423320023	3555.71	3123.7	3.49467	640	23788	3.74317e+07	353878039	8974.24	7949.23	3.90033	1014	65535	9.44739e+07	893152385	0.885884	2.25441	-0.052623	0.353033	Positive	3
14	13497.5	4698.68	3971.31	3.59893	1699	24253	6.34205e+07	599574987	4042.83	3610.82	3.55761	869	25873	5.45682e+07	515885206	10157.1	9132.07	3.96057	1838	65535	1.37095e+08	1296093843	0.909226	2.29951	-0.041328	0.361635	Positive	3
15	5405.67	4575.78	3848.41	3.58528	1647	19911	2.47352e+07	233845019	1734.13	1302.12	3.11465	525	8885	9.37415e+06	88622824	2817.99	1792.98	3.25357	1199	10639	1.52331e+07	144013266	0.338354	0.465901	-0.470629	-0.331706	Negative	1
16	12400.9	4131.28	3403.91	3.53198	1550	22196	5.12318e+07	484342743	3603.81	3171.8	3.50131	721	25826	4.46907e+07	422503831	8650.95	7625.94	3.88229	1833	65535	1.0728e+08	1014220283	0.931812	2.24035	-0.0306716	0.350316	Positive	3
17	11396.1	3718.97	2991.6	3.4759	1248	16569	4.23817e+07	400674479	3289.12	2857.11	3.45593	610	25350	3.74831e+07	354363251	8258.85	7233.84	3.85937	1246	65535	9.41185e+07	889792014	0.955044	2.41805	-0.0199767	0.383465	Positive	3
18	10281.4	7769.32	7041.95	3.84769	2487	36753	7.98796e+07	755178344	3415.78	2983.77	3.47477	1114	14284	3.5119e+07	332013847	7746.68	6721.67	3.82748	2272	34200	7.96468e+07	752977512	0.423713	0.954518	-0.372928	-0.0202159	Negative	1
19	9411.93	8173.59	7446.22	3.87194	2991	34309	7.69293e+07	727285737	4639.18	4207.17	3.62399	1468	24482	4.36636e+07	412793961	12087.5	11062.5	4.04385	3711	57826	1.13767e+08	1075543548	0.565007	1.48565	-0.247946	0.171916	Negative	1
20	6960.47	3117.85	2390.48	3.37848	1231	9043	2.17017e+07	205166762	2001.66	1569.65	3.1958	525	9381	1.39325e+07	131716998	5165.97	4140.96	3.6171	1347	27732	3.59576e+07	339941267	0.656625	1.73227	-0.182683	0.238616	Positive	3
21	11768.7	6456.24	5728.87	3.75807	2701	27404	7.59817e+07	718327522	3946.07	3514.06	3.54581	1183	26129	4.64402e+07	439043344	10521.2	9496.22	3.97755	2955	65535	1.23821e+08	1170602302	0.613395	1.65761	-0.21226	0.219482	Negative	1
22	4400.38	8659.28	7931.91	3.89938	3429	34284	3.81041e+07	360234775	5172.31	4740.3	3.67581	1666	28036	2.27601e+07	215173412	13812.9	12787.9	4.1068	4757	65535	6.07819e+07	574629090	0.597624	1.6122	-0.223572	0.20742	Negative	1
23	4996	9737.24	9009.87	3.95472	3295	34607	4.86473e+07	459909472	4612.32	4180.31	3.62121	1502	17692	2.30432e+07	217848949	12252.1	11227	4.05027	4040	39363	6.12113e+07	578689160	0.46397	1.24608	-0.33351	0.0955469	Negative	1
24	5300.22	5637.3	4909.93	3.69108	2075	15030	2.98789e+07	282473852	3989.24	3557.23	3.55111	1227	17250	2.11438e+07	199892700	10742.8	9717.82	3.98757	2538	47090	5.69393e+07	538301904	0.724496	1.97922	-0.139964	0.296494	Intermediate	2
25	4864.74	12653.7	11926.3	4.07651	2090	35624	6.1557e+07	581956997	5124.67	4692.66	3.67142	447	20284	2.49302e+07	235688623	10838.4	9813.36	3.99182	2492	31956	5.27258e+07	498467365	0.39347	0.82283	-0.405088	-0.0846897	Negative	1
26	4364.31	10694.9	9967.54	3.99859	1306	24948	4.66759e+07	441271851	4530.55	4098.54	3.61263	366	15201	1.97727e+07	186930435	9600.65	8575.64	3.93327	1404	27385	4.19002e+07	396122853	0.411189	0.860357	-0.385959	-0.0653213	Negative	1
27	13345.8	3703.06	2975.69	3.47359	1305	14575	4.94205e+07	467219319	3148.89	2716.88	3.43407	496	25279	4.20245e+07	397298215	7292.31	6267.3	3.79708	1021	62140	9.7322e+07	920077834	0.913023	2.10616	-0.0395183	0.323492	Positive	3
28	7929.8	3250.7	2523.33	3.40197	1403	11922	2.57774e+07	243698769	2003.26	1571.25	3.19625	525	13321	1.58855e+07	150180533	5149.93	4124.92	3.61542	1252	33631	4.08379e+07	386080074	0.622689	1.63471	-0.205729	0.213441	Positive	3
29	4506.47	7726.34	6998.97	3.84503	2796	24480	3.48186e+07	329173043	5161.39	4729.38	3.6748	1658	21844	2.32597e+07	219895902	13128.3	12103.3	4.0829	3878	50482	5.91625e+07	559319865	0.675725	1.7293	-0.17023	0.237871	Intermediate	2
30	7615.01	3844.82	3117.45	3.4938	1461	17044	2.92784e+07	276796473	3388.66	2956.65	3.4708	555	20839	2.58047e+07	243956282	8164.85	7139.84	3.85369	1188	65535	6.21754e+07	587803737	0.948418	2.29028	-0.0230003	0.359888	Positive	3
31	5139.86	8050.09	7322.72	3.86467	2719	31060	4.13763e+07	391169944	3959.2	3527.19	3.54743	1197	25131	2.03497e+07	192385522	9915.88	8890.87	3.94894	2796	54940	5.09662e+07	481832224	0.481678	1.21415	-0.317243	0.0842717	Negative	1
32	4787.2	6016.7	5289.33	3.7234	2363	23114	2.88032e+07	272303934	4050.49	3618.48	3.55853	1198	23876	1.93905e+07	183316865	10044.6	9019.55	3.95518	2356	65096	4.80853e+07	454596592	0.684108	1.70523	-0.164875	0.231784	Intermediate	2
33	11732.5	4938.44	4211.07	3.62439	1891	20092	5.79405e+07	547767300	4657.62	4225.61	3.62589	797	27137	5.46458e+07	516618514	12039.4	11014.4	4.04196	1965	65535	1.41253e+08	1335397567	1.00345	2.61558	0.00149654	0.417567	Positive	3
34	11090.5	5829.51	5102.14	3.70775	1904	25197	6.46521e+07	611218067	2885.93	2453.92	3.38986	476	27545	3.20064e+07	302586712	6963.95	5938.94	3.77371	1859	65452	7.72336e+07	730162897	0.480959	1.16401	-0.317892	0.0659565	Negative	1
35	12843.1	4811	4083.63	3.61105	1936	27751	6.17881e+07	584142213	4609.04	4177.03	3.62087	1110	58879	5.91944e+07	559620854	11625.2	10600.2	4.02531	2330	65535	1.49304e+08	1411509935	1.02287	2.59578	0.00982141	0.414268	Positive	3
36	7808.9	6004.83	5277.46	3.72242	1679	16489	4.68911e+07	443306383	5938.24	5506.23	3.74085	999	32159	4.63712e+07	438390891	14827.7	13802.7	4.13996	2281	65535	1.15788e+08	1094652178	1.04335	2.6154	0.01843	0.417538	Positive	3
37	8673.62	4894.81	4167.44	3.61987	1760	16276	4.24557e+07	401374757	4624.61	4192.6	3.62248	1138	29380	4.01121e+07	379217852	10885.3	9860.32	3.99389	2056	65535	9.44152e+07	892596702	1.00604	2.36603	0.00261345	0.374021	Positive	3
38	8161.35	4327.47	3600.1	3.55631	788	13498	3.5318e+07	333894555	3583.99	3151.98	3.49858	295	17902	2.92502e+07	276529630	8107.64	7082.63	3.85019	915	49383	6.61692e+07	625561028	0.875525	1.96734	-0.0577315	0.29388	Positive	3
39	9113.96	5299.77	4572.4	3.66014	1963	19300	4.8302e+07	456644539	3857.28	3425.27	3.53469	1059	15939	3.51551e+07	332354825	9290.66	8265.65	3.91728	2284	40248	8.46747e+07	800510793	0.749118	1.80772	-0.12545	0.257132	Intermediate	2
40	5795.67	4963.75	4236.38	3.627	1792	17997	2.87683e+07	271974031	4409.46	3977.45	3.5996	1047	29278	2.55558e+07	241602939	12286.9	11261.9	4.05161	1410	65535	7.12107e+07	673222328	0.938878	2.65837	-0.027391	0.424615	Positive	3
41	7265.74	4396.02	3668.65	3.56451	1547	20267	3.19403e+07	301962580	4340.97	3908.96	3.59206	535	32255	3.15404e+07	298181415	10451	9426.02	3.97433	1206	65535	7.59345e+07	717881333	1.0655	2.56934	0.0275553	0.409822	Positive	3
42	6069.95	4708.87	3981.5	3.60005	1724	28398	2.85826e+07	270218569	4613.57	4181.56	3.62134	539	29701	2.80041e+07	264749576	11204.5	10179.5	4.00773	1289	65535	6.80106e+07	642969106	1.05025	2.55669	0.0212913	0.407678	Positive	3
43	8474.44	5041.16	4313.79	3.63486	1793	25796	4.2721e+07	403882614	2290.27	1858.26	3.26911	577	20847	1.94087e+07	183489214	6028.36	5003.35	3.69926	1623	53020	5.1087e+07	482974449	0.430771	1.15985	-0.365753	0.0644022	Negative	1
44	8162.61	6684.76	5957.39	3.77506	2578	19787	5.45651e+07	515856258	4759.01	4327	3.63619	1046	21484	3.88459e+07	367247771	12843	11818	4.07254	3101	52671	1.04832e+08	991079534	0.726324	1.98375	-0.13887	0.297487	Positive	3
45	13785.3	5554.72	4827.35	3.68371	2110	36781	7.65737e+07	723923932	2570.05	2138.04	3.33002	910	26776	3.5429e+07	334944257	6107.56	5082.55	3.70608	2144	56807	8.41947e+07	795973265	0.442902	1.05287	-0.353693	0.0223728	Negative	1
46	11621.2	4979.57	4252.2	3.62861	1981	27307	5.78684e+07	547085496	3802.85	3370.84	3.52774	954	29788	4.41935e+07	417803754	9778.38	8753.37	3.94218	2408	65535	1.13636e+08	1074311477	0.792728	2.05855	-0.100876	0.313562	Positive	3
47	4487.01	7521.75	6794.38	3.83215	2681	29679	3.37502e+07	319072704	3674.71	3242.7	3.51091	1314	17269	1.64885e+07	155881305	9768.59	8743.58	3.94169	3158	44758	4.38318e+07	414383651	0.477262	1.28688	-0.321243	0.109539	Negative	1
48	9155.85	6446.39	5719.02	3.75732	1699	26017	5.90222e+07	557993040	6729.13	6297.12	3.79914	935	46351	6.16109e+07	582466928	15919.3	14894.3	4.17302	2145	65535	1.45755e+08	1377960856	1.10108	2.60435	0.0418205	0.415699	Positive	3
49	11628.8	4653.92	3926.55	3.59401	1641	20808	5.41195e+07	511642983	4455.1	4023.09	3.60456	654	36107	5.18074e+07	489784427	10451.4	9426.34	3.97434	1363	65535	1.21537e+08	1149000947	1.02458	2.40067	0.010548	0.380332	Positive	3
50	12053.4	5174.52	4447.15	3.64808	1854	17003	6.23704e+07	589647425	5081.74	4649.73	3.66743	733	23580	6.12521e+07	579074817	12267.6	11242.5	4.05086	1410	57938	1.47865e+08	1397912902	1.04555	2.52803	0.0193457	0.402783	Positive	3
51	17507.6	9515.65	8788.28	3.9439	1379	36127	1.66596e+08	1574992945	4620.79	4188.78	3.62209	345	30344	8.08988e+07	764814112	10479.5	9454.5	3.97564	1173	57147	1.83471e+08	1734527318	0.476632	1.07581	-0.321817	0.0317347	Negative	1
52	14732.6	6287.36	5559.99	3.74507	944	21432	9.26289e+07	875709270	3341.34	2909.33	3.46379	262	14565	4.92265e+07	465385124	8099.52	7074.51	3.8497	660	33115	1.19327e+08	1128108725	0.523262	1.2724	-0.281281	0.104622	Negative	1
53	9967.89	6789.24	6061.87	3.78261	1996	23357	6.76744e+07	639791170	4097.76	3665.75	3.56416	629	22977	4.0846e+07	386156089	9902.34	8877.33	3.94828	2660	53435	9.87054e+07	933156684	0.604722	1.46445	-0.218445	0.165675	Negative	1
54	9295.16	5166.8	4439.43	3.64733	1893	18147	4.80262e+07	454037837	4580.61	4148.6	3.6179	1064	32093	4.25775e+07	402525911	11184.5	10159.5	4.00687	2623	65535	1.03962e+08	982851983	0.93449	2.28847	-0.0294254	0.359546	Positive	3
55	10467	3957.24	3229.87	3.50918	1475	15120	4.14206e+07	391588162	3177.59	2745.58	3.43863	660	22021	3.326e+07	314438801	7773.91	6748.9	3.82923	1485	54410	8.13699e+07	769267659	0.850062	2.08953	-0.0705496	0.320049	Positive	3
56	8330.16	5400.23	4672.86	3.66958	1846	15687	4.49848e+07	425284040	5169.84	4737.83	3.67558	1069	37648	4.30656e+07	407140495	12442.9	11417.9	4.05759	2397	65535	1.03652e+08	979917239	1.0139	2.44345	0.00599707	0.388004	Positive	3
57	5052.17	6360.35	5632.98	3.75074	2283	25405	3.21336e+07	303789468	6275.58	5843.57	3.76668	1336	50476	3.17053e+07	299740321	15734.3	14709.3	4.16759	2688	65535	7.94924e+07	751518010	1.03738	2.61128	0.0159397	0.416854	Positive	3
58	16535.3	5909.16	5181.79	3.71448	913	25815	9.77097e+07	923743030	4684.3	4252.29	3.62862	286	37706	7.74563e+07	732268252	11573.6	10548.6	4.02319	937	65535	1.91373e+08	1809230035	0.820622	2.0357	-0.0858569	0.308714	Positive	3
59	12962.8	3864.13	3136.76	3.49648	905	27195	5.009e+07	473548920	3079.15	2647.14	3.42278	303	31873	3.99145e+07	377349653	7820.72	6795.71	3.83223	1125	65535	1.01379e+08	958429471	0.843909	2.16648	-0.0737043	0.335754	Positive	3
60	9105.08	6011.52	5284.15	3.72297	1878	23620	5.47353e+07	517465422	5700.35	5268.34	3.72167	1297	34157	5.19021e+07	490679974	15108.4	14083.4	4.14871	3027	65535	1.37564e+08	1300519613	0.997007	2.66522	-0.00130159	0.425734	Positive	3

### Sheet: Key
log	Log transformation using base 10 logarithm
Mean	Mean gray value
Min	Min gray value
Max	Max gray value
IntDen	The product of Area and Mean gray value
RawIntDen	The sum of the values of the pixels in the area of measurement
Mean minus background	Mean gray value minus the mean grey value from a negative control
COX	Cytochrome C oxidase
SDH	Succinate dehydrogenase
